# Integrative multi-omics reveals PARP14 as a key IFNγ-regulated mediator of metastatic progression in Ewing sarcoma

**DOI:** 10.64898/2025.12.23.696151

**Authors:** Sara Sánchez-Serra, Mariona Chicón-Bosch, Núria Martorell-Villanueva, Eduardo Candeal, Ignasi Jarne-Sanz, Joan Josep Bech-Serra, Daniel Giménez-Llorente, Manuel Gris-Lorente, Paola Monaco, Laura Santana-Viera, Silvia Mateo-Lozano, Jaume Mora, Mario Niepel, Carolina de la Torre Gomez, Rebeca Sanz-Pamplona, Ana Cuadrado, Ana Losada, Roser López-Alemany, Òscar M Tirado

## Abstract

Metastatic Ewing sarcoma (EwS) remains a major clinical challenge, highlighting the need to identify molecular drivers of disease dissemination. Through integrated transcriptomic, functional, and mechanistic analyses, we identify PARP14 as a key regulator of EwS metastatic progression. PARP14 is consistently upregulated in metastatic lesions across spontaneous and xenograft mouse models as well as in patient samples. Genetic and pharmacologic depletion of PARP14 (via siRNA knockdown, CRISPR-Cas9 knockout, or PROTAC-mediated degradation) significantly impaired EwS cell migration and invasion in vitro, without affecting proliferation or clonogenic capacity. In vivo, PARP14 loss delayed tumor growth and reduced metastatic burden, supporting a functional role in disease progression. Conversely, IFNγ-induced PARP14 upregulation and stable overexpression enhanced EwS cell migration and increased lung metastasis formation.

Transcriptomic profiling of PARP14-deficient cells revealed downregulation of invasive signatures and enrichment of inflammatory and p53-related pathways, together with gene sets associated with chromatin remodeling. Subcellular fractionation and interactome analyses showed that PARP14 localizes to cytoplasmic, nuclear, and chromatin-associated compartments, and interacts with chromatin, cytoskeletal and ECM regulators. ChlP analyses further demonstrated PARP14 binding to promoters enriched for NRF1 motifs, suggesting a role as a transcriptional co-regulator influencing gene networks relevant to EwS progression.

Together, our results establish PARP14 as a contributor to EwS dissemination and uncover a previously unappreciated chromatin-associated role for this protein, supporting its potential as both a biomarker and therapeutic target in metastatic EwS.

**STATEMENT OF SIGNIFICANCE:** We identify PARP14 as a novel driver of Ewing sarcoma metastasis through integrated multi-omics profiling. Genetic and pharmacological interrogation establishes PARP14 as a promising therapeutic target for this understudied malignancy.
