## Supplementary Table 3 for "Integrative multi-omics reveals PARP14 as a key IFNγ-regulated mediator of metastatic progression in Ewing sarcoma"

### Sheet: annotation_with_motifs
Chr	Start	End	Strand	Detailed Annotation	Distance to TSS	Nearest PromoterID	Nearest Ensembl	Gene Name	Gene Description	Gene Type	NRF1 motif
chr9	10962	10962	+	TAR1|Satellite|telo	-1025	NR_051986		DDX11L5	DEAD/H-box helicase 11 like 5 (pseudogene)	pseudo	NO
chr12	12927642	12927642	+	promoter-TSS (NR_149063)	-84	NR_149067	ENSG00000247498	GPRC5D-AS1	GPRC5D and HEBP1 antisense RNA 1	ncRNA	YES
chr19	19033582	19033582	+	promoter-TSS (NR_147913)	-11	NM_001321698	ENSG00000064607	SUGP2	SURP and G-patch domain containing 2	protein-coding	YES
chr7	149457	149457	+	promoter-TSS (NR_134325)	-19	NR_134325		LINC03015	long intergenic non-protein coding RNA 3015	ncRNA	YES
chr15	101334461	101334461	+	promoter-TSS (NR_132373)	24	NR_132373	ENSG00000259764	PCSK6-AS1	PCSK6 antisense RNA 1	ncRNA	NO
chr19	48363977	48363977	+	promoter-TSS (NR_130317)	-37	NM_001303540	ENSG00000161558	TMEM143	transmembrane protein 143	protein-coding	YES
chr15	67840186	67840186	+	promoter-TSS (NR_104080).5	-141	NR_104080	ENSG00000207507	RNU6-9	RNA, U6 small nuclear 9	snRNA	NO
chr5	131165312	131165312	+	promoter-TSS (NR_073488)	36	NR_024611	ENSG00000169567	HINT1	histidine triad nucleotide binding protein 1	protein-coding	YES
chr1	167220601	167220601	+	promoter-TSS (NR_037163)	-284	NM_001365849	ENSG00000143190	POU2F1	POU class 2 homeobox 1	protein-coding	YES
chr22	22298108	22298108	+	promoter-TSS (NR_027293)	10	NR_027293		BMS1P20	BMS1 pseudogene 20	pseudo	YES
chr20	58981247	58981247	+	promoter-TSS (NM_198976)	-9	NM_198976	ENSG00000101158	NELFCD	negative elongation factor complex member C/D	protein-coding	YES
chr7	143288321	143288321	+	promoter-TSS (NM_032983)	-30	NM_032982	ENSG00000106144	CASP2	caspase 2	protein-coding	YES
chr10	6088988	6088988	+	promoter-TSS (NM_032905)	-46	NM_032905	ENSG00000134453	RBM17	RNA binding motif protein 17	protein-coding	YES
chr2	112255132	112255132	+	promoter-TSS (NM_032494)	-90	NM_032494	ENSG00000144161	ZC3H8	zinc finger CCCH-type containing 8	protein-coding	YES
chr16	3611618	3611618	+	promoter-TSS (NM_032444)	-12	NM_032444	ENSG00000188827	SLX4	SLX4 structure-specific endonuclease subunit	protein-coding	YES
chr10	122954393	122954393	+	promoter-TSS (NM_024942)	-166	NM_024942	ENSG00000119965	C10orf88	chromosome 10 open reading frame 88	protein-coding	YES
chr1	1778478	1778478	+	promoter-TSS (NM_023018)	-8	NM_001353642	ENSG00000008130	NADK	NAD kinase	protein-coding	YES
chr2	216109220	216109220	+	promoter-TSS (NM_021141)	-128	NM_021141	ENSG00000079246	XRCC5	X-ray repair cross complementing 5	protein-coding	YES
chr21	32279169	32279169	+	promoter-TSS (NM_018944)	-120	NM_018944	ENSG00000159055	MIS18A	MIS18 kinetochore protein A	protein-coding	YES
chr17	18183774	18183774	+	promoter-TSS (NM_017758)	-54	NM_017758	ENSG00000091542	ALKBH5	alkB homolog 5, RNA demethylase	protein-coding	YES
chr17	59892936	59892936	+	promoter-TSS (NM_016261)	7	NM_016261	ENSG00000108423	TUBD1	tubulin delta 1	protein-coding	YES
chr19	55259170	55259170	+	promoter-TSS (NM_014931)	-153	NM_014931	ENSG00000105063	PPP6R1	protein phosphatase 6 regulatory subunit 1	protein-coding	YES
chr21	28885385	28885385	+	promoter-TSS (NM_013240)	-12	NR_047510	ENSG00000156239	N6AMT1	N-6 adenine-specific DNA methyltransferase 1	protein-coding	YES
chr19	5978230	5978230	+	promoter-TSS (NM_007322)	-90	NM_007320	ENSG00000031823	RANBP3	RAN binding protein 3	protein-coding	YES
chr7	26200849	26200849	+	promoter-TSS (NM_007276)	-103	NM_031243	ENSG00000122566	HNRNPA2B1	heterogeneous nuclear ribonucleoprotein A2/B1	protein-coding	NO
chr6	34392720	34392720	+	promoter-TSS (NM_006703)	-51	NM_006703	ENSG00000272325	NUDT3	nudix hydrolase 3	protein-coding	NO
chr8	116874908	116874908	+	promoter-TSS (NM_006265)	-108	NR_037404	ENSG00000283956	MIR3610	microRNA 3610	ncRNA	YES
chr7	116862430	116862430	+	promoter-TSS (NM_006136)	-157	NM_006136	ENSG00000198898	CAPZA2	capping actin protein of muscle Z-line subunit alpha 2	protein-coding	YES
chr11	61680369	61680369	+	promoter-TSS (NM_006133)	-22	NM_006133	ENSG00000134780	DAGLA	diacylglycerol lipase alpha	protein-coding	YES
chr11	118436348	118436348	+	promoter-TSS (NM_005933)	-144	NM_001197104	ENSG00000118058	KMT2A	lysine methyltransferase 2A	protein-coding	NO
chr19	5804231	5804231	+	promoter-TSS (NM_004558)	-836	NM_004558	ENSG00000171119	NRTN	neurturin	protein-coding	NO
chr10	131982048	131982048	+	promoter-TSS (NM_004052)	-35	NM_004052	ENSG00000176171	BNIP3	BCL2 interacting protein 3	protein-coding	YES
chr18	10525861	10525861	+	promoter-TSS (NM_003826)	-166	NM_003826	ENSG00000134265	NAPG	NSF attachment protein gamma	protein-coding	YES
chr11	65261863	65261863	+	promoter-TSS (NM_002689)	-99	NM_002689	ENSG00000014138	POLA2	DNA polymerase alpha 2, accessory subunit	protein-coding	YES
chr6	73521104	73521104	+	promoter-TSS (NM_001402)	-72	NM_001402	ENSG00000156508	EEF1A1	eukaryotic translation elongation factor 1 alpha 1	protein-coding	NO
chr11	64285780	64285780	+	promoter-TSS (NM_001378077)	-68	NR_165396	ENSG00000173264	GPR137	G protein-coupled receptor 137	protein-coding	NO
chr1	21440128	21440128	+	promoter-TSS (NM_001377493)	-9	NR_046176	ENSG00000142794	NBPF3	NBPF member 3	protein-coding	YES
chr9	137618903	137618903	+	promoter-TSS (NM_001354263)	-8	NR_122035	ENSG00000203993	ARRDC1-AS1	ARRDC1 antisense RNA 1	ncRNA	YES
chr7	158856473	158856473	+	promoter-TSS (NM_001350918)	-85	NM_001350915	ENSG00000126870	DYNC2I1	dynein 2 intermediate chain 1	protein-coding	YES
chr1	15976139	15976139	+	promoter-TSS (NM_001324137)	-7	NM_001287603	ENSG00000116809	ZBTB17	zinc finger and BTB domain containing 17	protein-coding	YES
chr20	25195636	25195636	+	promoter-TSS (NM_001322391)	-34	NM_001322391	ENSG00000197586	ENTPD6	ectonucleoside triphosphate diphosphohydrolase 6	protein-coding	YES
chr19	38647624	38647624	+	promoter-TSS (NM_001322033)	-25	NM_001322033	ENSG00000130402	ACTN4	actinin alpha 4	protein-coding	YES
chr10	132331919	132331919	+	promoter-TSS (NM_001318883)	-39	NM_001318880	ENSG00000165752	STK32C	serine/threonine kinase 32C	protein-coding	YES
chr2	33599351	33599351	+	promoter-TSS (NM_001304538)	11	NM_001304538	ENSG00000119812	FAM98A	family with sequence similarity 98 member A	protein-coding	YES
chr19	7903840	7903840	+	promoter-TSS (NM_001297555)	-37	NM_145185	ENSG00000076984	MAP2K7	mitogen-activated protein kinase kinase 7	protein-coding	YES
chr5	218206	218206	+	promoter-TSS (NM_001294332)	-17	NM_001330758	ENSG00000073578	SDHA	succinate dehydrogenase complex flavoprotein subunit A	protein-coding	YES
chr17	28951599	28951599	+	promoter-TSS (NM_001290131)	-81	NM_001290131	ENSG00000109118	PHF12	PHD finger protein 12	protein-coding	YES
chr17	28842846	28842846	+	promoter-TSS (NM_001288631)	-56	NM_001288637	ENSG00000173065	FAM222B	family with sequence similarity 222 member B	protein-coding	YES
chr16	4425810	4425810	+	promoter-TSS (NM_001286516)	5	NM_001286516	ENSG00000103423	DNAJA3	DnaJ heat shock protein family (Hsp40) member A3	protein-coding	YES
chr22	27919450	27919450	+	promoter-TSS (NM_001284277)	74	NR_026963	ENSG00000235954	TTC28-AS1	TTC28 antisense RNA 1	ncRNA	YES
chr1	231337915	231337915	+	promoter-TSS (NM_001261462)	-63	NM_175876	ENSG00000116903	EXOC8	exocyst complex component 8	protein-coding	YES
chrX	71068467	71068467	+	promoter-TSS (NM_001256187)	-19	NM_001256187	ENSG00000147164	SNX12	sorting nexin 12	protein-coding	NO
chr10	27100535	27100535	+	promoter-TSS (NM_001256053)	-41	NM_001256053	ENSG00000107890	ANKRD26	ankyrin repeat domain containing 26	protein-coding	YES
chr21	46635607	46635607	+	promoter-TSS (NM_001242866)	12	NM_001242864	ENSG00000160310	PRMT2	protein arginine methyltransferase 2	protein-coding	YES
chr2	197500000	197500000	+	promoter-TSS (NM_001202485)	-160	NM_002156	ENSG00000144381	HSPD1	heat shock protein family D (Hsp60) member 1	protein-coding	NO
chr7	156640608	156640608	+	promoter-TSS (NM_001184996)	-73	NR_026865	ENSG00000182648	RNF32-DT	RNF32 divergent transcript	ncRNA	YES
chr12	120116885	120116885	+	promoter-TSS (NM_001167606)	-132	NM_006861	ENSG00000111737	RAB35	RAB35, member RAS oncogene family	protein-coding	YES
chr19	10960753	10960753	+	promoter-TSS (NM_001128849)	-277	NM_001128849	ENSG00000127616	SMARCA4	SWI/SNF related, matrix associated, actin dependent regulator of chromatin, subfamily a, member 4	protein-coding	YES
chr22	38506656	38506656	+	promoter-TSS (NM_001098504)	-345	NM_006386	ENSG00000100201	DDX17	DEAD-box helicase 17	protein-coding	NO
chr19	18683595	18683595	+	promoter-TSS (NM_001098482)	-85	NM_015321	ENSG00000105662	CRTC1	CREB regulated transcription coactivator 1	protein-coding	YES
chr20	36461312	36461312	+	promoter-TSS (NM_001042486)	-156	NM_001042486	ENSG00000080845	DLGAP4	DLG associated protein 4	protein-coding	NO
chr7	6349002	6349002	+	promoter-TSS (NM_001037163)	-35	NM_001037163	ENSG00000178397	FAM220A	family with sequence similarity 220 member A	protein-coding	YES
chr17	68247997	68247997	+	promoter-TSS (NM_001033572)	-7	NM_001033570	ENSG00000196704	AMZ2	archaelysin family metallopeptidase 2	protein-coding	NO
chr22	23857863	23857863	+	promoter-TSS (NM_001024939)	-12	NM_001024939	ENSG00000133460	SLC2A11	solute carrier family 2 member 11	protein-coding	YES
chr19	45902885	45902885	+	promoter-TSS (NM_001012643)	-272	NM_001012643	ENSG00000176182	MYPOP	Myb related transcription factor, partner of profilin	protein-coding	YES
chrX	78104184	78104184	+	promoter-TSS (NM_000291)	-64	NM_000291	ENSG00000102144	PGK1	phosphoglycerate kinase 1	protein-coding	NO
chr16	2205719	2205719	+	non-coding (NR_147907, exon 1 of 8)	265	NM_001352057	ENSG00000167965	MLST8	MTOR associated protein, LST8 homolog	protein-coding	YES
chr17	66799000	66799000	+	intron (NM_002737, intron 16 of 16)	11928	NR_030364	ENSG00000207943	MIR634	microRNA 634	ncRNA	NO
chr8	144531542	144531542	+	intron (NM_001308207, intron 10 of 11)	-2431	NM_001001795	ENSG00000213563	C8orf82	chromosome 8 open reading frame 82	protein-coding	NO
chr2	207214	207214	+	Intergenic	49126	NM_001282687	ENSG00000035115	SH3YL1	SH3 and SYLF domain containing 1	protein-coding	NO
chr3	185567780	185567780	+	HERVK-int|LTR|ERVK	-15192	NM_139248	ENSG00000163898	LIPH	lipase H	protein-coding	NO
chr21	36496978	36496978	+	GA-rich|Low_complexity|Low_complexity	-16856	NM_001146079	ENSG00000159261	CLDN14	claudin 14	protein-coding	NO
chr12	12787020	12787020	+	exon (NM_030817, exon 2 of 2)	1361	NM_030817	ENSG00000178878	APOLD1	apolipoprotein L domain containing 1	protein-coding	YES
chr11	72822218	72822218	+	exon (NM_001318766, exon 5 of 18)	7807	NM_033388	ENSG00000168010	ATG16L2	autophagy related 16 like 2	protein-coding	YES
chr19	6199627	6199627	+	CpG	63960	NM_030924	ENSG00000130377	ACSBG2	acyl-CoA synthetase bubblegum family member 2	protein-coding	YES
chr12	49567896	49567896	+	CpG	246	NM_006337	ENSG00000187778	MCRS1	microspherule protein 1	protein-coding	YES
chr2	3519075	3519075	+	CpG	456	NM_018269	ENSG00000182551	ADI1	acireductone dioxygenase 1	protein-coding	YES
chr19	38849505	38849505	+	CpG	481	NM_001385651	ENSG00000104824	HNRNPL	heterogeneous nuclear ribonucleoprotein L	protein-coding	YES
chr3	46372479	46372479	+	AluJb|SINE|Alu	2337	NM_000579	ENSG00000160791	CCR5	C-C motif chemokine receptor 5	protein-coding	NO
